# Extensive intrachromosomal duplications in a virulence-associated fungal accessory chromosome

**DOI:** 10.1101/2024.09.16.611982

**Authors:** Jelmer Dijkstra, Anouk C. van Westerhoven, Lucía Gómez-Gil, Carolina Aguilera-Galvez, Giuliana Nakasato-Tagami, Sebastien D. Garnier, Masaya Yamazaki, Tsutomu Arie, Takashi Kamakura, Takayuki Arazoe, Antonio Di Pietro, Michael F. Seidl, Gert H.J. Kema

## Abstract

Filamentous fungi have evolved compartmentalized genomes consisting of conserved core regions and dynamic accessory regions, which aid the adaptation to changing environments including the interaction with host organisms. In the *Fusarium oxysporum* species complex, accessory regions play an important role during infection and it has been reported that these regions undergo extensive duplications, however, it is currently unknown how such duplications shape accessory regions. Moreover, the function of accessory regions apart from encoding virulence effectors is not completely understood. Here we determined the karyotype of *F. oxysporum* Tropical Race 4 (TR4), which causes the ongoing pandemic of Fusarium wilt of banana (FWB). We show that the single accessory chromosome of TR4 isolate II5 has undergone extensive intrachromosomal duplications, resulting in triplication of the chromosome size compared to other closely related TR4 strains. By obtaining mutant strains that have lost the accessory chromosome, we demonstrate that this chromosome is dispensable for vegetative growth but is required for full virulence on banana. Lastly, we found that the loss of chromosome 12 co-occurs with structural rearrangements of core chromosomes, which are generally co-linear between members of the *F. oxysporum* species complex. Together, our results provide new insights into the chromosome dynamics of the banana infecting TR4 lineage of the *F. oxysporum* species complex.

**Significance:** *Fusarium oxysporum* is a major fungal plant pathogen that causes vascular wilt disease on a wide variety of agronomically important crops. A current epidemic of Fusarium wilt of banana (FWB), caused by tropical race 4 (TR4), poses a major threat to global banana production and threatens food security in tropical and subtropical regions where banana is an important staple crop. Controlling TR4 requires a better understanding of the molecular mechanisms underlying pathogenicity, including the evolution of pathogenicity-related accessory regions. Here we demonstrate that intrachromosomal duplications are a key mechanism of accessory chromosome evolution in the *F. oxysporum* species complex. We identified a single accessory chromosome and show that TR4 mutants that lost this accessory chromosome display significantly reduced virulence on banana plants. Our results provide insight into the evolution of accessory chromosomes in the *F. oxysporum* species complex, underscore their importance in pathogenicity, and provide new clues for the development of resistant banana plants.
