## Supplementary tables 1-2 for "Extensive intrachromosomal duplications in a virulence-associated fungal accessory chromosome"

### Sheet: S1
Primers Cas9 RNP transformation
H2B_sacII_F	CTGACCCGCGGATGGCTCCCAAGG
H2B_speI_R	GTGCGGCCGCACTAGTCTTGTAGATGT
SIX13_dt_fwd1	ATCGGGATCAGGCCTTCAACGAAGAGGAGCTACTCAAAGTCGTGGACGAGCTCTCGGTAAtgctggccttttgctcacatgcatg
Six13_dt_rv1	TCCGTTAGGGTATTGGTCGTTTTGACGCCTCTGTAGTGCTGCTTCCGAGACTAGGGCCCGatcgccggaaaggacccgcaaatg
Six13_sgRNA1	AAGCTAATACGACTCACTATAGG AGCTAACAAACCATACGGAAGTTTTAGAGCTAGAAATAGCAAG
Primers Cas9 plasmid transformation
II5_1g02190_9gRNA_F	CTCGGGTTGACACGGGTAACGAACTGA
II5_1g02190_9gRNA_R	AAACTCAGTTCGTTACCCGTGTCAACC
II5_1g02190_9gRNA_F2	CTCGGCCTACATCAAGGAGGTTGACAC
II5_1g02190_9gRNA_R2	AAACGTGTCAACCTCCTTGATGTAGGC
Donors
1g02190up_F	TCCCACTTGTTAGTGCACCTG
1g02190up_R	cactagctccagccaagcccaaaaaGCAGTCCCATGACAGCTTGA
NatR_1g02190_F	CAAGCTGTCATGGGACTGCAtttttgggcttggctggagctagtg
NatR_1g02190_R	ACTGATTATACCGACGAGTCCActcactgatacatctggcacctact
1g02190down_F	agtaggtgccagatgtatcagtgagTGGACTCGTCGGTATAATCAGT
1g02190down_R	TATCACAATACGCAAGTCTGGT
Screening
II5_1g02190screen_F	TGGGGCGGTCAGTATATGATAA
II5_1g02190screen_R	TTCAGTCACAAGGGGGAGGT
II5_1g02190genescreen_F	CCATCTGACGTCACCACCAC
II5_1g02190genescreen_R	CGGGCTATAGACGCAGGC
II5_12g00300screen_F	TAAGCGAATGCACCATCCTGT
II5_12g00300screen_R	AGCAAGTATACGCGGCCTTC
II5_12g00300_genescreen_F	GCCGCGTTGCAGAAACCATA
II5_12g00300_genescreen_R	GCCATTCACCACTTTGTCGG
II5_1g02190screen2_F	GACCGGCGCAAAATCTTTTCA
II5_1g02190screen2_R	TCATCCTCCTAAATCTTCTTTGCT
Six13_TR4_F	ACCATGACTCGGTTTCACCTTATCCT
Six13_TR4_R	TTACTCTAAAGTAACCTCCCACTGT
Complementation
12g00300up_F	GATCGCGTCTGTCCTGAGTG
12g00300downNatR_R	cactagctccagccaagcccaaaaaATCAGCGACCTTATTTGCAGC
NatR_12g00300_F	GCTGCAAATAAGGTCGCTGATtttttgggcttggctggagctagtg
NatRfull_R	ctcactgatacatctggcacctact
Southern blot
probe	TCCTCTGTCTCCCACTACTAAATACACCTCTATATCACATAGTAGAAAAACAAGTAAACGAGCTGCTAAGATTTTCAAAACGCTTAATTCTGCACTCTGTCGGCACCATCACTATCGTACGGCTCTTCCTCGGACTCGGAGGCGGACTCAGAGTCCGAATCATACGCAGACATATCCCCATTCTCGCATTCATAAAGGTCCCATATATGACCGGCGTCCCTGCACTTTGCGCCGGCTCTAGAGCAAGACGAGCAAATGAGA
Chromosome rearrangements
II5_Chr5mark_F	CTGAGGGGATGAGTTAGCGG
II5_Chr5mark_R	GGGTCTCGTGTTATGCTCCG
II5_Chr6mark_F	TGCTCCCGCAAGGATTTGAT
II5_Chr6mark_R	TGCAGATCGTCGGTTGTGAA

### Sheet: S2
Gene	CDS	AA
1g02190	ATGAGGTTCTCCCTAACACAGATTGCACTCATTGGCCTTCTCGGGCTGGCTCATGCCGAGAATTGGGATT CATGCCATTGCATGCGGTATCCTGATACCCAGACGGCTAACTGGTGCGCAACCAATTTTGCTTGTGGCGA TATGGGACCAGGCTATACCATCAAGCCCGGCGGCGATTGTTCTCGCCTGAACGGAAAATCGATCAGCGGA CCGGATTTCTATAATGTATGCCGGAAGCACGACCCCAATAACGGTGAAGCCGACAGCTGCTGCACTCGTT GGGTTGATGGCGTGGTGGTGACGTCAGATGGCTGTTTCAAGTAG	MRFSLTQIALIGLLGLAHAENWDSCHCMRYPDTQTANWCATNFACGDMGPGYTIKPGGDCSRLNGKSISG PDFYNVCRKHDPNNGEADSCCTRWVDGVVVTSDGCFK
12g00300	ATGCAGCCATTCACCACTTTGTCGGTTATGCTCGTAGCAGTCATAAGCCCTGCTCTGATCAATGCCCAAC TTATAACTCATGCTATACGAGCAGACGCGGCCAATCCTCCCAACAGCAGTTCGACTAGTACTGTAACTGT TGTGACCATGGCTCCACCTCCTCCCTCGGGAATGGGATGTGTCTGCATGGCACCAACCTCTTCCGGAAAA GATGAATCGATGAGAGATCGTACACAGAATATTTGCCAGCAGCAAGGAGCCTTCTTGCGAGGTACTCTCG ACTTTTACGGCAGGGGCAATTTCTATTGTAACTTTGTCAACGGTATCGATCCGGCTAAGTGGGACCAAAG CTGCCGTACGATTTATGGTGATGGAACATATGGTTTCTGCAACG…	MQPFTTLSVMLVAVISPALINAQLITHAIRADAANPPNSSSTSTVTVVTMAPPPPSGMGCVCMAPTSSGK DESMRDRTQNICQQQGAFLRGTLDFYGRGNFYCNFVNGIDPAKWDQSCRTIYGDGTYGFCNAAN
SIX13	ATGACTCGGTTTCACCTTATCCTTTTACCATTACTTTTCTCCTGGTTCTCCTATTGTTTAGGGGAGTTAG AGGTGTCTGATTTGTCTGATCAGCCTCCTAGCGTCGAAAATACTTATCGGGATCAGGCCTTCAACGAAGA GGAGCTACTCAAAGTCGTGGACGAGCTCTCGGTAAAGCTAACAAACCATACGGAACGGGCCCTAGTCTCG GAAGCAGCACTACAGAGGCGTCAAAACGACCAATACCCTAACGGAGTTTGCCCGAGTGGAGGACGTTTTT ATCTTGATGTAGATGAAGATAGGTCATGCAACAGTAAATGGGGAATTGCAACTCCCGACGAAACTAGAAC GTTTGGCTCAACTGGTTCGGTTTGCGCAGGCACGTTCAGGCGGA…	MTRFHLILLPLLFSWFSYCLGELEVSDLSDQPPSVENTYRDQAFNEEELLKVVDELSVKLTNHTERALVS EAALQRRQNDQYPNGVCPSGGRFYLDVDEDRSCNSKWGIATPDETRTFGSTGSVCAGTFRRITCACCFTT HPITNNDAPRMDGIYCQKWEICKQEHERWSKWGKLVPHTSCVKAKKLTEIFIATKKVVKEYCTPKRWLPS TGKGKNAKFHAWAYNYSTGQFTKLKWMYLKLDGQYAKSAPGISEWGLTYSVNEHNAIELCGYPSDDMQKN SIDAELQWEVTLE
